# Deciphering the transcriptomic landscape of tumor-infiltrating CD8 lymphocytes in B16 melanoma tumors with single-cell RNA-Seq

**DOI:** 10.1101/800847

**Authors:** Santiago J. Carmona, Imran Siddiqui, Mariia Bilous, Werner Held, David Gfeller

## Abstract

Recent studies have proposed that tumor-specific tumor-infiltrating CD8^+^ T lymphocytes (CD8 TIL) can be classified into two main groups: “exhausted” TILs, characterized by high expression of the inhibitory receptors PD-1 and TIM-3 and lack of transcription factor 1 (Tcf1); and “memory-like” TILs, with self-renewal capacity and co-expressing Tcf1 and PD-1. However, a comprehensive definition of the heterogeneity existing within both tumor-specific and total CD8 TILs has yet to be clearly established.

To investigate this heterogeneity at the transcriptomic level, we performed paired single-cell RNA and TCR sequencing of CD8 T cells infiltrating B16 murine melanoma tumors, including cells of known tumor specificity. Unsupervised clustering and gene signature analysis revealed four distinct CD8 TIL states - exhausted, memory-like, naïve and effector memory-like (EM-like) - and predicted novel markers, including Ly6C for the EM-like cells, that were validated by flow cytometry. Tumor-specific PMEL T cells were predominantly found within the exhausted and memory-like states but also within the EM-like state. Further, TCR repertoire sequencing revealed a large clonal expansion of exhausted, memory-like and EM-like cells with partial clonal relatedness between them. Finally, meta-analyses of public bulk and single-cell RNA-seq data suggested that anti-PD-1 treatment induces expansion of EM-like cells.

Our reference map of the transcriptomic landscape of murine CD8 TILs will help interpreting future bulk and single-cell transcriptomic studies and may guide the analysis of CD8 TIL subpopulations in response to therapeutic interventions.
