## Supplemental Table 1 for "Deciphering the transcriptomic landscape of tumor-infiltrating CD8 lymphocytes in B16 melanoma tumors with single-cell RNA-Seq"

Carmona et al. Additional File 1. List of differentially expressed genes between CD8 TIL clusters (non-na�ve)
Exhausted	MemoryLike	EM-like
Ccl3	Xcl1	Ly6c2
Tnfrsf9	Ccr7	Cd7
Rgs16	Nrn1	Ccl5
Dut	Cd74	Klf2
Prf1	Rgs16	Isg15
Mt1	Dapl1	Cxcr3
Ccl4	Tnfrsf4	Ms4a4b
Tigit	Crtam	Ms4a6b
Pdcd1	Ccl4	Itgb7
Anxa2	Nfkbia	Gzmk
Tnfrsf4	Ikzf2	Ifit3
Lag3	Bcl2a1d	Zfp36l2
Samsn1	Cd83	Ifi47
Rgs2	Irf8	Irf7
Tox	Rgcc	Xist
Bhlhe40	Cd200	Zbp1
Stmn1	Gadd45b	Rtp4
Rps27l	Gm19585	Hopx
Litaf	2310001H17Rik	Pydc4
Txn1	Nrgn	Slfn1
Havcr2	Klrk1	Pydc3
Hilpda	Bhlhe40	Clec2d
Nr4a2	Fam162a	Acp5
2810417H13Rik	Tnfsf8	Slfn2
Casp3	Mrps6	Il7r
Serpina3g	Smc4	Ccr2
Il2rb	Sdf4	S1pr1
Pglyrp1	Tnfrsf9	Igtp
Nap1l1	Nr4a1	Gimap9
Cenpa	Bmyc	Evl
Cox17	Tnfsf11	Gramd3
Irf8	Dusp4	Emb
Plek	Rilpl2	Tgtp2
Nrgn	Bcl2a1b	Fam189b
Sh2d2a	Itm2a	Ifnar2
Ctla4	Rgs10	Gbp2
Stat3	Rps26-ps1	Apol7e
Hsp90b1	Mpc1	Sidt1
Mmd	Lta	Gm26740
Cdk6	Id3	Irgm1
Ifng	Sell	Pyhin1
AA467197	Vgll4	Lef1
Cst7	Ms4a4c	Arl4c
Serpinb6a	Mmd	Ctse
Gzmb	Rps17	Tcf7
Uhrf2	Nr4a2	Pdlim1
Hist1h2ap	Zfp36l1	Zyx
Rbpj	Rel
Hmgb1	Cst3
S100a4	Tgif1
Vamp8	Ass1
Tpi1	Impdh2
Bcl2a1d	Marcksl1
Ran	Sla
Nrp1	Odc1
Vim	Tgfb1
Gpr65	Tnfrsf18
Cks1b	Gdi2
Lat2	Calr
D16Ertd472e	1700019D03Rik
Hnrnpa1	Kdm2b
Cdkn2a	Itgb1
Hmgn2	Nrp1
Fabp5	Capg
Pgk1	Ifrd1
Il10ra	Serpinb6b
Lilrb4a	Sesn3
Cycs	Tusc3
Slc16a11	Pold4
Snrpd1	Tagap
Sdf4	Nr4a3
Plp2	Hspe1
Cxcr6	Sat1
Calr	Lag3
Itgav	Hif1a
Glipr1	Pdcd1
Gpd2	Set
Ccrl2	Pacsin1
Ndufb8	Eef1g
Adam8	Tcf7
Ranbp1	Rpl10-ps3
Siva1	C1qbp
Calm3	Traf1
Dbi	Stat3
Atp5j	Pebp1
Gm10282	Cd160
2310031A07Rik	Klrd1
Bcl2a1b	Inpp4b
Sec11c	Myc
Gldc	Myb
Serpinb9	Izumo1r
Arsb	Csrp1
Atpif1	Zeb2
Id2	Tspan32
Klrd1	H2afz
Plac8	Satb1
Cisd1	Fas
Acadl	Il18r1
Cd74	Ran
Pgam1	Ncl
