## Supplemental Table 2 for "Deciphering the transcriptomic landscape of tumor-infiltrating CD8 lymphocytes in B16 melanoma tumors with single-cell RNA-Seq"

cellCycle	cellCycleCorrelated	cellCycle_union	Sarkar2008.NaiveVsEffe	Sarkar2008.NaiveVsMemory	Sarkar2008.EffectorVsNaive	Sarkar2008.MemoryVsNaive	Utzchenider2016_MemoryLikeVsExhausted	Siddiqui2019_MemoryLikeVsExhausted	Utzchenider2016_ExhaustedVsMemoryLike	Siddiqui2019_ExhaustedVsMemoryLike	Schietinger2017_TumorVsAcute_Day8	Schietinger2017_AcuteVsTumor_Day8
Cdc45	Cenpf	Cenpf	Tdrp	AU015263	Rap1gap2	S100a6	Sostdc1	Il23r	Cep55	Pald1	Tra2a	Il7r
Ung	Spc25	Spc25	Atp1b1	Tex10	Spdl1	Ifng	Tnfsf11	Zfp2	Glp1r	Fam71b	Hist1h3g	Galnt10
Nuf2	Casc5	Casc5	Sox4	Tstd2	Alg8	Jun	Ccr6	Gm16151	Thsd1	Gm19557	Ehd4	H2-Ab1
Ttk	Rad51	Rad51	Igfbp4	Gtpbp4	E2f1	S100a4	Lad1	Gm14085	Selenbp1	Sytl1	Fkbp2	H2-Aa
Ccnb2	Nusap1	Nusap1	Ccr7	Idh2	Il2rb	Ctla2b	Ces2c	Dapl1	Tmprss6	Plk3	Smarcc1	Dtx1
Anln	Ckap2l	Ckap2l	Cnn3	Mib1	Tnfrsf9	Klrc1	Lif	Slc6a19	Kbtbd6	Gbp7	Lmnb2	Ly6a
Birc5	Tpx2	Tpx2	Sell	Msh6	Tube1	Cd44	Ces2d-ps	Ctsf	Tmprss13	Rbm47	Hspd1	Ctla2a
Cks1b	Ube2c	Ube2c	Itgae	Cmpk2	Plek	Gzmk	C2cd4b	Id3	Fhl2	Pag1	Spc25	Itgax
Cks1brt	Hmgb3	Hmgb3	Ramp1	Nupl1	Gcnt1	Malat1	Art3	Tcf7	Shcbp1	Dkkl1	Ncaph	Id2
Cdca8	Ccna2	Ccna2	Ccr9	Cmtm6	Gcat	Ctla2a	Nsg2	Zbtb10	Ska1	Nbeal2	Arhgap11a	Arl4c
Psrc1	Cks1b	Cks1b	Tcf7	Zfp26	Plagl1	Hspe1	Tlr3	Nsg2	Sh2d5	Emilin2	Gapdh	Ly6c1
Hmgb2	Cenpe	Cenpe	Il7r	Ipo4	Cenpp	Tbx21	Aicda	Ighd4-1	Ccl4	Hsd11b1	Aarsd1	Ccr5
Cdca3	H2afz	H2afz	Pik3ip1	Map3k2	Tnfsf9	Tmsb10	Cxcr5	Cxcr5	Matk	Pde4a	Fuom	Klf3
Dtl	Depdc1a	Depdc1a	Dirc2	4833423F13Rik	Serpine2	Ndufa7	Bmp7	Tdrp	Grb14	Rab11fip4	3110082I17Rik	Txnip
Clspn	Smc2	Smc2	Klf2	Acat1	Gm29770	Fosb	Cd83	Plaur	Spag5	Lyst	Acot7	Nck2
Nasp	Cdc20	Cdc20	Fam101b	Rybp-ps	Capn2	Klrk1	Il23r	Lif	2810417H13Rik	Abr	Polr3h	Slco3a1
Ubr7	Cdca8	Cdca8	Dapl1	Vmn2r84	Lancl2	Epsti1	Cldn10	Adh1	Dennd5a	Adora2b	Hist1h4d	Nr1d2
Exo1	Hmgn2	Hmgn2	Slc12a7	Eif2a	Ccr5	Atp5j2	Id3	Sell	Pbk	Frmd4b	Ddx1	Cxcr3
Cenpf	Stmn1	Stmn1	Lypd6b	Setd6	Ero1l	Itgax	Lrig1	Ighj3	Clec2l	Myo18a	Anapc15	Epsti1
Cdk1	Cenpa	Cenpa	Acss1	Prkci	Sdf2l1	Capzb	Pcsk1	Tnfsf8	Cdkn2c	Eya2	Eif5a	Rora
Mcm6	Tacc3	Tacc3	Il6st	BC003965	Psmc3ip	Hist1h2ao	Edn3	Ighj1	4930558J18Rik	BC049352	Hnrnph1	Fam49a
Dlgap5	Cdca3	Cdca3	Tcp11l2	Dtymk	Nr2c2	Lilrb4a	Bace2	Gm26551	Tle1	Rhbdf2	Perp	Itgb1
G2e3	Plk1	Plk1	Rbm39	Eid1	Sgol2a	Snrpg	Gpm6b	Aff3	Gm26839	Gm17767	Rabgap1l	Nod1
Gins2	Mki67	Mki67	Sh3bp5	Smarcd2	Sfxn1	Mtm1	Cpq	B630019A10Rik	Ankle1	Trdv4	Tmem38b	Bcl9l
Prim1	Cenpw	Cenpw	Tsc22d3	Fnip1	Frmd4b	Pfdn5	Pdzk1ip1	Cldn10	Foxm1	Fut7	Mnd1	Arhgap26
Lbr	Cdk1	Cdk1	Fam46a	Bace1	Slmo2	Itgb1	Gm38326	Pomgnt2	Muc20	Kcnk6	Kif15	Pxylp1
Ckap5	Shcbp1	Shcbp1	Klf3	Dbr1	Sgcb	Fus	Cd22	RP24-567O8.3	Gcnt4	Metrnl	Hmgn5	Klf2
Usp1	Hmgb2	Hmgb2	Gm34006	Nfe2l2	Pdia3	Rgs1	Plagl1	Lrig1	Olfm1	Osbpl3	Prc1	Tcp11l2
Cdc20	Gm10282	Gm10282	Nsg2	Hivep3	Cyp20a1	Plek	Fam160a1	Gabrr2	Lat2	Cyb561	Lrmp	Hcst
Msh2	Asf1b	Asf1b	Gm7285	Morf4l2	Hmgn5	Ppp1r15a	A630023P12Rik	Lad1	Prr11	Glipr1	Bub1b	Btg2
Ncapd2	Cdkn3	Cdkn3	Ccnd2	Plcxd2	Rfc4	Anxa1	Ccr7	Mctp1	Mxd3	Dennd3	Ccna2	Fam65b
Casp8ap2	Spc24	Spc24	Id3	Pnisr	Lrrk1	Atp5l	1700019D03Rik	Gm2800	2600006K01Rik	Il12rb2	Incenp	Sema4a
Hmmr	2810417H13Rik	2810417H13Rik	2700079J08Rik	Pex13	Npm3-ps1	Fasl	Dapl1	Crabp2	Nkd1	Nedd9	Snrpd1	Sidt1
Anp32e	Ccnb2	Ccnb2	Evl	Eri2	BC052040	Selk	Serpina9	Grtp1	4933431E20Rik	Gna15	Ncapg2	Ccpg1
Hjurp	Hmmr	Hmmr	Afp	Ing1	Hnrnpll	Calm3	Ispd	Scg2	Adrb1	Dip2a	Tnfrsf9	Slc40a1
Tubb4b	Aurkb	Aurkb	Pydc4	Ikzf2	Ttc9c	Fcgr2b	Aff3	Ctnnd1	Xcr1	Slc2a3	Rgs16	S1pr5
Nek2	Fam64a	Fam64a	Ier5	Tnfrsf13b	Slc25a24	Ccr2	Cd200	Tnfrsf25	Foxf2	Kif13b	Shcbp1	Esm1
Hells	Top2a	Top2a	Bach2	Piga	Stx11	Aes	Nlrc4	St8sia1	Rcor2	Litaf	Hist2h2bb	Crebrf
Nusap1	Tk1	Tk1	Grcc10	Ighv14-2	Tpm3	Junb	Gm16150	Ccr6	L1cam	Sdcbp2	Cdca5	Armc7
E2f8	Birc5	Birc5	Txnip	Cul4b	Ybx3	Id2	Wnt3	Patl2	Uchl1	Podnl1	Diaph3	Acss1
Pola1	Hist1h2ap	Hist1h2ap	Gm9222	Slc25a5	Zfp367	Klf6	Xcl1	Gm13919	Neil3	Ctsd	H2afx	Arhgef18
Tipin	Hist1h2ae	Hist1h2ae	Cnr2	Tnfaip8	Runx2	Ccl4	Cxcl11	Art3	Cdh17	Gm15440	Nmral1	Marcks
Cks2	Cks2	Cks2	Card6	Cd1d1	Chek2	Dynlrb1	Shank1	Gm14718	Csf1	Themis2	Lag3	Sgk1
Ckap2l	Ccnb1	Ccnb1	Als2cl	Trim25	Hn1l	Myo1f	4930452B06Rik	A630014C17Rik	Syngr3	Cysltr2	Lyar	Klrg1
Rrm2	Rrm2	Rrm2	Parp12	Acap2	Stard4	Runx2	Gm34727	Adh7	Gm27194	Adam19	Rbbp7	Sp100
Tyms	Tuba1b	Tuba1b	Gm4604	Cd53	Arhgap19	Il2rb	Gm26686	H2-Ob	Zeb2	Tmem163	Kpna2	Sepp1
Rfc2	Ska1	Ska1	St8sia1	Adk	Tspan4	H2-Q10	Penk	Fam178b	Stil	Zcchc24	Hmgb3	Il18rap
Ctcf	Kif11	Kif11	Gramd1a	Ankrd10	Ms4a6d	Gzmm	Efnb2	RP24-230J14.9	Emp1	Fam129b	Lig1	AI467606
Smc4	Cep55	Cep55	Rnf167	Acbd5	Pdss1	Dusp1	Tbc1d4	Samd4	Depdc1a	Myo10	Mcm3	Ier3
Blm	NA	Cdc45	Dzip1	Nnt	Nup37	Lgals1	Atp2b2	Ccr7	Gm36981	Tnfsf10	Knstrn	Zyx
Bub1	NA	Ung	Srrm2	Actr6	Ska3	Fos	Efhc2	Arhgdig	Rap1gap2	Smpdl3b	Cep55	Hsd11b1
Rrm1	NA	Nuf2	Lef1	Mturn	Ggh	Pik3cd	8030451A03Rik	2510009E07Rik	Ccr1	2610020H08Rik	Ppa1	Cd163
Cbx5	NA	Ttk	5730508B09Rik	Ppp4r2	Stil	Rgs2	Tacstd2	Chst15	Troap	Pik3ap1	Hist1h4i	Gramd3
Rangap1	NA	Anln	Fbxo32	Ccni	Spc24	Gapdh	Susd4	Syde2	Trim16	Abi3	Hist1h4c	Pogk
Tmpo	NA	Cks1brt	Btg2	Npat	Hmga1-rs1	Tceb2	Ighg3	Pou2af1	Notch3	Ccl4	Alyref	Tdrp
Rad51ap1	NA	Psrc1	Maf1	Uri1	Dusp4	Hopx	A730085K08Rik	Tnfsf11	Enho	Sema4a	Fut10	Gm2a
Rad51	NA	Dtl	Dntt	Csnk1d	Cenpw	Gtf2i	Kif13a	Synpo	Mt1	Sepn1	Nrp1	Adrb2
Kif2c	NA	Clspn	5830411N06Rik	Rrs1	Creld2	Dusp5	Dync2li1	Vwa3b	Klri2	Lrrk1	Casp3	Cd8b1
Gas2l3	NA	Nasp	Fbxl12	Ccdc58	Pik3ap1	Bsg	Slamf6	Slamf6	Tmem163	Ccrl2	Rilpl2	Smap2
Cdc25c	NA	Ubr7	Zbtb4	Zranb2	5830474E16Rik	Nt5e	Kit	Cd22	Gm12796	Coro2a	Ikzf2	Cd2
Ect2	NA	Exo1	Tec	Fam104a	Litaf	Anxa6	Fam84a	Treml2	Irak3	Maf	Tfdp1	Ypel3
Cdca7	NA	Mcm6	Slc6a19	Ccdc71l	Lig1	Gm21681	Il1r2	H2-Oa	Cdkn1a	Gm14005	Gpd2	Bcl11b
Wdr76	NA	Dlgap5	Gabarap	Umad1	2310031A07Rik	Tnfaip3	Itga7	St6gal1	Gpr87	S100a6	Pbk	Klhl6
Aurka	NA	G2e3	AI467606	Mfsd7b	Fasl	Dnm2	Cacna1d	Cd83	Kif4	Rgs1	Rcc1	Fam78a
Kif23	NA	Gins2	Dpp4	Arhgap5	Icos	Mbd2	H2-Ob	Tuba8	Tmem151a	Ulbp1	Galk1	Pou6f1
Kif11	NA	Prim1	Cd8a	Dr1	Cenpk	Nfkbia	Fam43a	Cpq	BC030867	Wnt10b	Hist1h1e	St3gal6
Mcm5	NA	Lbr	Pitpnc1	Rtp4	Smpdl3b	Ptbp1	Cxxc5	Tespa1	Ret	Trim36	Ptms	Tgfbr2
Chaf1b	NA	Ckap5	Pgs1	Ythdf2	Pbx3	Ccl5	Gm15408	Alpl	Fam64a	Ifitm10	Chtf18	S1pr1
Top2a	NA	Usp1	Stx2	N4bp2	AA467197	AI790276	Cxcl10	1700029J07Rik	Jup	Bzrap1	Timeless	Gas7
Ube2c	NA	Msh2	Rasal3	Cyth3	Gfpt1	Itgal	S100a5	Gm11695	Ermn	1700017B05Rik	Fancd2os	B4galt1
Mcm2	NA	Ncapd2	Sepp1	Filip1l	Syce2	Capn1	Slc30a3	Hsf2bp	E2f7	Snx9	Hist1h4k	Acss2
Mcm4	NA	Casp8ap2	Trmt1	Dnaja1	Aspm	Lck	Tnfrsf4	Myo1h	Mmp25	F2r	Cenpk	N4bp2l1
Gmnn	NA	Anp32e	Tnik	Basp1	Kif18b	Atp6v1f	Gm16151	Plxnb2	Tubb3	Ttc39c	Chek1	Cox7a2l
Tpx2	NA	Hjurp	Pde2a	Dck	Cenpn	Sla	Myb	Trpm1	Cdhr1	Myo1f	Litaf	Cmah
Brip1	NA	Tubb4b	Slc9a9	Vapa	Gsto1	Banf1	Gm20743	Ica1l	Ccl5	L1cam	Tfrc	Hipk1
Cenpa	NA	Nek2	Cd7	Chuk	Casp3	Gas5	Ramp3	Bmp7	Adam8	Ermn	Psat1	Hopx
Aurkb	NA	Hells	Il17ra	Ythdf3	Pfas	Ahnak	Dkk3	Bambi-ps1	Cdkn3	Ccl9	Hist1h1a	Ccnd3
Pcna-ps2	NA	E2f8	Slfn2	Ythdf1	Rgs1	Bhlhe40	Sell	Slc43a1	Fcrl6	Id2	Lmnb1	Aif1
Pcna	NA	Pola1	Klk8	Rgcc	Mcm10	Il18rap	Slc43a1	Fhit	Il20ra	Dab2ip	Twsg1	Phf13
Ckap2	NA	Tipin	Ppp1r13b	Socs4	Stmn1	Cd99	Hmgn3	Rapgef4	Esco2	Asb2	Hist2h3b	Saraf
Cdc6	NA	Tyms	Dyrk2	Qk	E2f7	Sfpq	Ralyl	Spock2	Aunip	Gzmk	Mad2l1	Rasgrp1
Cdca2	NA	Rfc2	A130040M12Rik	Btbd7	Gem	Acot7	Fcrl1	Tnfrsf19	Klra8	Gm10286	Kif4	Irf2bpl
Ndc80	NA	Ctcf	Twf2	Tvp23b	Ttc39b	Gm8539	Tnp2	Akap2	Epdr1	C1qtnf6	Hist1h4n	Zeb2
Kif20b	NA	Smc4	Clcf1	Slc35a5	Nudt1	Polr3c	Tprg	Sox4	Fam129b	Zbtb38	Hist2h3c1	Vamp4
Gtse1	NA	Blm	Pim2	BB163080	Cit	Naca	Tcf7	Cnn3	Myadm	Edaradd	Chaf1a	Prkcb
Rpa2	NA	Bub1	Kdm5b	Pnpla8	Csrp2	Atp5g1	A630014C17Rik	Ifngr2	Gprc5a	Ell2	Mmd	1700025G04Rik
Fen1	NA	Rrm1	Sesn1	H2-Aa	Prmt1	Il10rb	Chst3	P2rx7	Cxcr6	Adamts14	Pkn3	Cdipt
Mki67	NA	Cbx5	Pld3	Tnik	Fam72a	Fam107b	Mmp10	Inadl	Itga1	Ggt1	Tyms-ps	Irf1
Ccne2	NA	Rangap1	Pnpla7	Slc6a19	Shmt1	Gm10698	Oasl2	Bach2	Otop3	Spag1	Bcat1	Lpar6
Slbp	NA	Tmpo	Marf1	Hspb11	Cxcr3	Ppp1r11	Dscam	Nes	Cpne7	Arsb	Tpi1	Cdk5r1
Uhrf1	NA	Rad51ap1	Pknox1	Cat	E2f2	Cd247	Il21	Gulp1	Depdc1b	Dapk2	Slco4a1	Cdkn1b
Tacc3	NA	Kif2c	Satb1	Frmd4a	Hmgb3	Smpdl3b	Abca1	Kit	Plekha6	Emp1	Nfil3	Fam196b
Cenpe	NA	Gas2l3	Smad1	Fam46a	Slco4a1	Atp5g2	Gm7967	Bst1	Tktl1	Apobr	Sgol1	S100a4
Dscc1	NA	Cdc25c	H2-Ob	Nufip2	Itgax	Pglyrp1	Btc	Gm37065	Smtn	Ccl3	Ubash3b	Btg1
NA	NA	Ect2	Slc16a5	Camkk2	Mbnl3	Rbm39	Gm34294	Snn	Kif18b	Serpinb1a	Kif22	Lfng
NA	NA	Cdca7	Treml2	Fem1b	Orc6	Hsbp1	Rgs10	Selp	Serpinb9b	Lamc2	Aspm	Ptpn18
NA	NA	Wdr76	Tespa1	Pcmtd2	LOC102641248	Anxa2	Tnfsf4	Tnfsf4	Klra7	Fam20a	Foxm1	Casp1
NA	NA	Aurka	LOC102642406	Ube2g1	Rad54l	Ms4a6d	Igf1r	Sh2b3	Btnl5-ps	Cdkn1a	Fignl1	Cd226
NA	NA	Kif23	Tlr1	AA386476	Rfc5	Lamtor4	Magee2	Tnfrsf26	Arl11	Faxc	Tk1	Rfx3
NA	NA	Mcm5	Ampd1	Fam179b	Errfi1	Gzmb	Lta	Fbln1	Ccna2	Napsa	Hist1h3d	Dusp7
NA	NA	Chaf1b	Slc14a1	Zbtb18	Ncapg	Wdr95	Gm29114	Adh4	Cd109	Lilrb4a	Spry2	Nfatc2
NA	NA	Mcm2	Ttc3	Btbd1	Hk2	Chmp2a	Tnfsf8	Xcl1	Serpinb1a	Prf1	Ptprs	Gpr183
NA	NA	Mcm4	Pdk1	Pdcl	Slc43a3	Gm11575	Ms4a4c	M1ap	Espl1	Xcr1	Nr4a2	Vcam1
NA	NA	Gmnn	Tecpr1	Rnf19a	Mt2	B230214O09Rik	2010005H15Rik	Vav2	Ccl6	Alpk2	Hist2h2ab	Pdcd4
NA	NA	Brip1	Acp5	Asap1	Acot7	Crtam	Fhit	Bmyc	Arnt2	Trim16	Plk1	Selplg
NA	NA	Pcna-ps2	Ifnar2	Mrpl9	Depdc1b	Timm10b	Tdrp	Aldh2	Htra3	Epas1	Stmn1	Siah1a
NA	NA	Pcna	Prkd2	Zfp53	Cryz	LOC102642137	Otx1	Nfix	Kazald1	Muc20	Hist1h4b	Fcgrt
NA	NA	Ckap2	Selplg	Gabpa	Pdcd1	Grap	Tuba3a	Slc9b2	Elovl7	Plekhf1	2810417H13Rik	Rnf138
NA	NA	Cdc6	Use1	Ywhae	Hip1	Msn	Synpo	Tha1	Ptgs1	1700020L24Rik	Hist2h2ac	Trat1
NA	NA	Cdca2	Dbp	Prkaca	Pmaip1	Cxcr3	Atp9a	Tmem108	Fasl	Gm16201	Ccl4	Fchsd2
NA	NA	Ndc80	Jmy	Stx6	Ncaph	Rab18	Tnfrsf26	RP23-173N16.8	Clic5	Zfp683	Hist1h3e	Zfp457
NA	NA	Kif20b	Plcxd2	Atp6v1g1	Raph1	Gng2	Izumo1r	Ccnd1	Agpat9	Fasl	Hist1h2af	Slc9a7
NA	NA	Gtse1	Cbl	Rras2	Asf1b	Bcl2a1d	Gm28913	Espn	Adamts14	S100a4	Hist1h2bn	Smim14
NA	NA	Rpa2	Gsn	Pogz	Kntc1	Hsp90aa1	Arrdc4	Gm13842	Tmem37	Il1r2	Ccl3	St8sia4
NA	NA	Fen1	AI661384	Acsl4	Havcr2	Nr4a2	Gyltl1b	Capn3	Klrb1b	Lzts1	Hist1h2bh	Agtrap
NA	NA	Ccne2	Dvl1	Rfx5	Coq7	Gm11964	Scamp1	Gm13337	Gm26614	Lilr4b	Hist1h3a	Ms4a6b
NA	NA	Slbp	Bace1	Crk	Dhfr	Tcf7	Grtp1	Kcnc1	Cav2	Glrx	Hist1h2bf	Klhl24
NA	NA	Uhrf1	Ube2h	Fbxo11	4930579G24Rik	Gpr132	Mnda	Cpm	Hes1	Mrgpre	Chst2	NA
NA	NA	Dscc1	Tor1b	Fam160b2	Tpi1	Kcnj8	Gm15856	Ccdc64	Fkbp10	Anxa1	Hist1h2bj	NA
NA	NA	NA	H2-Oa	Med20	Cyfip1	Glrx	Inadl	Bend5	Ngp	Scimp	Hist1h4f	NA
NA	NA	NA	Napg	Pus7l	Tox2	Cdc42	Gucy1a3	RP23-326O2.2	Igsf5	Neb	Hist1h2ab	NA
NA	NA	NA	Gm14085	Marcks	Atad5	Arrb2	Cd9	Ramp3	E130309D14Rik	Exph5	Hist1h2ak	NA
NA	NA	NA	Basp1	Irgm2	Il1rl1	Srsf2	Ighj1	Nckap5l	Gm10286	Lamc1	Hist1h2ap	NA
NA	NA	NA	Mtdh	Lats2	Atpif1	Cfl1	Fcmr	Emb	Kcna4	Sv2c	Hist1h2bb	NA
NA	NA	NA	Ypel3	Larp4b	Mad2l1	Ubl7	Snn	Slc25a23	Itga2	2810025M15Rik	Hist1h2ad	NA
NA	NA	NA	Arl4c	Psmc6	Lgalsl	Lsm6	Btla	Nme4	Gstm5	Lgals3	Hist1h2bk	NA
NA	NA	NA	Tsr1	Flcn	Depdc1a	Eif4a1	Gm14718	Crtam	Hist1h1b	Bco1	Hist1h2ag	NA
NA	NA	NA	Malt1	Tspyl3	Tmem163	Sdcbp2	Exph5	Gm28809	Pygl	Hlx	Hist1h2bm	NA
NA	NA	NA	Ikbke	Ammecr1l	Tra2b	Ncl	Gm37347	Tnp2	Clgn	3300005D01Rik	Hist1h2an	NA
NA	NA	NA	Ssh2	Calcrl	Lancl3	Ggh	Gna14	Pou6f1	Ltf	Gm8818	Hist1h2ah	NA
NA	NA	NA	Hba-a2	Ampd1	Asns	Jak1	RP23-293K21.2	Hmgb1-ps8	Trim72	Gzmb	Hist1h1b	NA
NA	NA	NA	Gm12657	Tnks2	Lgals1	Ndufs5	Tuba8	Kcnh7	Gm10522	Rgs8	Xcl1	NA
NA	NA	NA	Hsd17b11	Hmgcs1	Ccnf	Itk	Ccdc122	Cd200	Lamc1	Cx3cr1	NA	NA
NA	NA	NA	Klrd1	Setd3	Scpep1	Gm29770	Tmem121	Kcnh3	Miat	Spp1	NA	NA
NA	NA	NA	Ccnd3	Rbm12	Myl4	Hspa8	Gm14230	Zscan10	F2rl2	Mical2	NA	NA
NA	NA	NA	Brd2	Vimp	Gins1	Txndc5	Ighm	Maged1	Chn2	Ccr5	NA	NA
NA	NA	NA	Foxp1	Sgk3	C330027C09Rik	Pde2a	Galnt9	Adk	Msc	Klra7	NA	NA
NA	NA	NA	Rasgrp1	5830411N06Rik	Plscr1	Rad21	Capn3	Klhl3	Srcin1	Oit3	NA	NA
NA	NA	NA	Hcst	Lactb	Psat1	Sf3b6	Gabrr2	Asap1	Sapcd2	Il10	NA	NA
NA	NA	NA	Ighv14-2	Hipk3	Kif20a	LOC102641612	Gm38377	Ms4a4c	Lrrc75b	Gpr34	NA	NA
NA	NA	NA	Enc1	Il6st	Il21	Tcf3	Gm26551	Cxxc5	Osr2	Trgv2	NA	NA
NA	NA	NA	C230085N15Rik	Arpc5l	Ezh2	Gm10015	Fam163a	Gatsl3	Nhsl2	AA467197	NA	NA
NA	NA	NA	Rabac1	B3galnt2	Ctla2b	Pla2g16	Trpm1	Ldhb	Itgax	Zmynd10	NA	NA
NA	NA	NA	A930005H10Rik	Rad21	Nipa2	Mrps23	Slfn5	Gm11579	9630013D21Rik	Tmcc3	NA	NA
NA	NA	NA	Mturn	Enoph1	Serpinb9	Map1lc3b	1110032F04Rik	Pik3ip1	Styk1	Ppp1r3b	NA	NA
NA	NA	NA	Tnrc6c	Tspan32	Irf4	Prmt1	Nr3c2	Arl5c	1500009L16Rik	Esm1	NA	NA
NA	NA	NA	Tcrb-J	Arid4a	Mdfic	Ctse	H2-Oa	Cd9	Klra13-ps	Osgin1	NA	NA
NA	NA	NA	Scarb2	Cd24a	Myo5a	Hmha1	RP24-104D12.2	Gprasp2	Tppp3	Siglecf	NA	NA
NA	NA	NA	Kmt2e	Impa1	Prdm1	Gm12854	Gstt3	Pkp4	Mt2	Lat2	NA	NA
NA	NA	NA	Gm20559	Frmd4b	Bhlhe40	Crip1	Oaf	Dclk1	4632428C04Rik	Wdr95	NA	NA
NA	NA	NA	Pip4k2a	Cd163l1	Ctla4	Nrp1	Ighd	Gucy1a3	Klre1	4930519D14Rik	NA	NA
NA	NA	NA	Tbl1x	Spast	Bcl2a1d	Slamf7	Iigp1	Trat1	Adgrg3	Acoxl	NA	NA
NA	NA	NA	Ptp4a3	Zfp281	Gm8369	Tapbp	Mmrn2	Acsl3	Esm1	Ccr3	NA	NA
NA	NA	NA	Rreb1	Pik3ip1	Ctla2a	Camk2n1	Fam187b	Ddc	P3h4	Ptgs1	NA	NA
NA	NA	NA	Gpcpd1	Gpr146	Dgkh	Slc38a10	Six5	Slc16a2	Wnt9a	Calca	NA	NA
NA	NA	NA	Mppe1	Smim14	Dut	Gm9835	Tmem17	Pdlim1	Klk13	Cdh17	NA	NA
NA	NA	NA	Gm11346	Abtb2	Spc25	Uqcr10	Glt28d2	Utp14b	Cma1	Adgrg3	NA	NA
NA	NA	NA	Foxo1	Mtss1	Bcat1	Casp1	Tlr1	RP24-122I22.6	Klrb1c	Cxcr6	NA	NA
NA	NA	NA	Btbd11	Hist2h2be	Dfna5	Tsn	Gm37068	Ift80	Prr5	Fgl2	NA	NA
NA	NA	NA	Ltb	Pus3	Kpna2	Ndufb10	Gm9821	Klf3	Acoxl	Ccr1	NA	NA
NA	NA	NA	Btg1	Xpo7	Zbtb32	Commd6	Itgb8	Car2	Wdr95	Csf1	NA	NA
NA	NA	NA	Acss2	Egr3	Cdca5	Lrrk1	Slc7a10	1810041H14Rik	Ovol2	Filip1	NA	NA
NA	NA	NA	Chst15	Pum1	Zwilch	Gm4943	Fam101b	Sesn3	Klrg1	B4galnt4	NA	NA
NA	NA	NA	Frmd4a	Nhlrc2	H2-Q10	Klf4	Il7r	Tfpi	Klra3	Tcrg-C2	NA	NA
NA	NA	NA	Cnp	Rnpc3	Ncapg2	Mknk2	Mageh1	Sh3bp5	Cd200r2	Havcr2	NA	NA
NA	NA	NA	2010004M13Rik	Vps4b	Fabp5	Kpnb1	Gm14085	Zscan12	Lim2	Itgam	NA	NA
NA	NA	NA	Cxxc5	Rnf115	Tbx21	Socs3	Gm26517	Tlr1	AA467197	Gzmc	NA	NA
NA	NA	NA	Afap1	Cep97	Ccna2	S1pr5	Tnc	Gm37879	Kcnj8	Sytl2	NA	NA
NA	NA	NA	Fam189b	Naf1	Tyms-ps	Kcnab2	Gm37802	Prnp	Prdm1	Prdm1	NA	NA
NA	NA	NA	Adgrg5	Arl6ip6	Mt1	Rdh5	Kcnip3	Fam101b	Sytl2	Serpinb9b	NA	NA
NA	NA	NA	Trpm1	Dntt	Anxa1	Dnajc15	Arhgap5	Il6ra	Fcrls	F2rl2	NA	NA
NA	NA	NA	Mbnl2	Dirc2	Prc1	Sap18b	Spock2	Samd3	Cdc42ep1	RP23-21F2.5	NA	NA
NA	NA	NA	Pkp4	Kctd3	Emp1	Pfkp	Adk	Tbc1d4	Klra9	Gm4208	NA	NA
NA	NA	NA	LOC102642137	Zzz3	Serpinb6b	LOC102638110	Arhgef9	Irf2bp2	Plekhh3	Itga1	NA	NA
NA	NA	NA	Pink1	Tec	Espl1	Foxp1	2610307P16Rik	Gareml	Gm38204	2310031A07Rik	NA	NA
NA	NA	NA	Ndrg3	Ppic	Anxa2	Irf2	Mgmt	Itm2a	Gpx8	Ccl5	NA	NA
NA	NA	NA	Rrad	Trim59	S100a4	Osbpl3	Ifi204	Zhx2	Ccr2	Nap1l3	NA	NA
NA	NA	NA	Cd55	Qrsl1	Pbk	Pum2	Pdcd1lg2	Mob3b	I830127L07Rik	Rasd2	NA	NA
NA	NA	NA	Ldlrap1	Adar	Dna2	Ccl3	F830016B08Rik	Wbscr27	Cx3cr1	Arnt2	NA	NA
NA	NA	NA	Ssbp2	Socs7	Il2ra	Atp5h	Dmpk	Tnni1	Hist1h2ab	I830127L07Rik	NA	NA
NA	NA	NA	Actb	Gns	Gzma	Cd27	Slc22a17	Immp2l	Cd244	Ifitm1	NA	NA
NA	NA	NA	Fam107b	Ehd1	Fignl1	Mrpl27	Nudt12	Pcbp3	S1pr5	Gzma	NA	NA
NA	NA	NA	Lck	Bloc1s4	Cep55	Mapre2	Map7	Plxdc2	1810011H11Rik	Igsf5	NA	NA
NA	NA	NA	Il4ra	Ptch1	Klrg1	Gimap7	Gm15411	Plcb4	Rac3	Cd244	NA	NA
NA	NA	NA	Tcf12	Afap1	Klrc1	Laptm5	Prickle1	A930005H10Rik	Entpd1	Gm26614	NA	NA
NA	NA	NA	AB124611	Id3	2810417H13Rik	Arpc3	Morn4	Ogdhl	Fgl2	Fcer1g	NA	NA
NA	NA	NA	Pitpnm1	Tdrp	Esm1	Cebpb	Ntrk3	RP24-230J14.8	Metrnl	Fcrl6	NA	NA
NA	NA	NA	Vps37b	Trib2	Tk1	Arhgef1	St6gal1	Cxcl10	Adgrg1	Gzme	NA	NA
NA	NA	NA	H2-DMa	Etv3	Hist1h2ao	Gm12338	H2-Q2	Tnfrsf22	Cmklr1	Adam8	NA	NA
NA	NA	NA	Rgs10	Casd1	Melk	Ramp2	RP24-303G10.1	Fam109a	Klra14-ps	Adgrg1	NA	NA
NA	NA	NA	Hbb-bt	Rsbn1	S100a6	Bud31	Drc1	Klf4	Chit1	Chn2	NA	NA
NA	NA	NA	4632427E13Rik	Mex3b	Shcbp1	Mthfsl	9430087J23Rik	Map7	Havcr2	Klra3	NA	NA
NA	NA	NA	Sh3pxd2a	E330009J07Rik	Arhgap11a	Ccr5	Plcb4	5830418P13Rik	Ltb4r1	Ltb4r1	NA	NA
NA	NA	NA	Ephx1	Zmynd11	Plk1	Sp100	Prdm5	Traj49	Rasd2	Ccr2	NA	NA
NA	NA	NA	Timp2	Slc12a6	Gzmk	Rsrp1	Zfp612	Myb	Itgam	Entpd1	NA	NA
NA	NA	NA	Rnf130	Atp1b1	Maf	Uqcc2	Whrn	Ighm	Gzmb	RP23-449F12.9	NA	NA
NA	NA	NA	Stat1	Ramp1	Lgals3	Zgpat	RP23-402K14.12	Ptgfrn	Gm4208	2900026A02Rik	NA	NA
NA	NA	NA	B4galnt1	Itgae	1500009L16Rik	Arf4	Egr2	Hmgn1	Ccl9	Klrg1	NA	NA
NA	NA	NA	Rgcc	St6gal1	Ifng	Nsa2	Capn9	Ldlrad4	Cdc20b	Gzmf	NA	NA
NA	NA	NA	Ttc28	Sox4	Gzmb	Swi5	Ttn	Bach2it1	Gzma	1810011H11Rik	NA	NA
